# Resurrecting the Alternative Splicing Landscape of Archaic Hominins using Machine Learning

**DOI:** 10.1101/2022.08.02.502533

**Authors:** Colin M. Brand, Laura L. Colbran, John A. Capra

## Abstract

Alternative splicing contributes to adaptation and divergence in many species. However, it has not been possible to directly compare splicing between modern and archaic hominins. Here, we unmask the recent evolution of this previously unobservable regulatory mechanism by applying SpliceAI, a machine-learning algorithm that identifies splice altering variants (SAVs), to high-coverage genomes from three Neanderthals and a Denisovan. We discover 5,950 putative archaic SAVs, of which 2,186 are archaic-specific and 3,607 also occur in modern humans via introgression (244) or shared ancestry (3,520). Archaic-specific SAVs are enriched in genes that contribute to many traits potentially relevant to hominin phenotypic divergence, such as the epidermis, respiration, and spinal rigidity. Compared to shared SAVs, archaic-specific SAVs occur in sites under weaker selection and are more common in genes with tissue-specific expression. Further underscoring the importance of negative selection on SAVs, Neanderthal lineages with low effective population sizes are enriched for SAVs compared to Denisovan and shared SAVs. Finally, we find that nearly all introgressed SAVs in humans were shared across Neanderthals, suggesting that older SAVs were more tolerated in modern human genomes. Our results reveal the splicing landscape of archaic hominins and identify potential contributions of splicing to phenotypic differences among hominins.
