## Supplementary Data 1 for "Resurrecting the Alternative Splicing Landscape of Archaic Hominins using Machine Learning"

#Uploaded_variation	Location	Allele	Consequence	IMPACT	SYMBOL	Gene	Feature_type	Feature	BIOTYPE	EXON	INTRON	HGVSc	HGVSp	cDNA_position	CDS_position	Protein_position	Amino_acids	Codons	Existing_variation	DISTANCE	STRAND	FLAGS	SYMBOL_SOURCE	HGNC_ID	MANE_SELECT	MANE_PLUS_CLINICAL	TSL	APPRIS	SIFT	PolyPhen	AF	CLIN_SIG	SOMATIC	PHENO	PUBMED	MOTIF_NAME	MOTIF_POS	HIGH_INF_POS	MOTIF_SCORE_CHANGE	TRANSCRIPTION_FACTORS
.	1:150297443-150297443	G	missense_variant	MODERATE	PRPF3	ENSG00000117360	Transcript	ENST00000324862.6	protein_coding	2/16	-	-	-	208	43	15	I/V	Ata/Gta	rs1395340408	-	1	-	HGNC	17348	-	-	-	-	tolerated(0.67)	benign(0.001)	-	-	-	-	-	-	-	-	-	-
.	1:150297443-150297443	G	missense_variant	MODERATE	PRPF3	ENSG00000117360	Transcript	ENST00000414970.2	protein_coding	2/15	-	-	-	131	43	15	I/V	Ata/Gta	rs1395340408	-	1	-	HGNC	17348	-	-	-	-	tolerated(0.75)	benign(0)	-	-	-	-	-	-	-	-	-	-
.	11:116633557-116633557	G	missense_variant	MODERATE	BUD13	ENSG00000137656	Transcript	ENST00000260210.4	protein_coding	4/10	-	-	-	772	748	250	D/H	Gac/Cac	rs1425200283	-	-1	-	HGNC	28199	-	-	-	-	deleterious(0)	benign(0.341)	-	-	-	-	-	-	-	-	-	-
.	13:21714974-21714974	G	missense_variant	MODERATE	SAP18	ENSG00000150459	Transcript	ENST00000450573.1	protein_coding	1/3	-	-	-	62	13	5	F/V	Ttc/Gtc	-	-	1	cds_end_NF	HGNC	10530	-	-	-	-	tolerated_low_confidence(1)	unknown(0)	-	-	-	-	-	-	-	-	-	-
.	15:35219290-35219290	C	missense_variant	MODERATE	AQR	ENSG00000021776	Transcript	ENST00000156471.5	protein_coding	13/35	-	-	-	1290	1064	355	N/S	aAt/aGt	rs767183682	-	-1	-	HGNC	29513	-	-	-	-	tolerated(0.09)	benign(0.062)	-	-	-	-	-	-	-	-	-	-
.	16:2810331-2810331	T	missense_variant	MODERATE	SRRM2	ENSG00000167978	Transcript	ENST00000301740.8	protein_coding	10/15	-	-	-	1412	863	288	T/I	aCa/aTa	rs747144756	-	1	-	HGNC	16639	-	-	-	-	deleterious_low_confidence(0.04)	benign(0.006)	-	-	-	-	-	-	-	-	-	-
.	16:2810331-2810331	T	missense_variant	MODERATE	SRRM2	ENSG00000167978	Transcript	ENST00000571378.1	protein_coding	9/10	-	-	-	760	575	192	T/I	aCa/aTa	rs747144756	-	1	cds_end_NF	HGNC	16639	-	-	-	-	tolerated_low_confidence(0.18)	benign(0.006)	-	-	-	-	-	-	-	-	-	-
.	16:2810331-2810331	T	missense_variant	MODERATE	SRRM2	ENSG00000167978	Transcript	ENST00000575009.1	protein_coding	9/10	-	-	-	830	575	192	T/I	aCa/aTa	rs747144756	-	1	cds_end_NF	HGNC	16639	-	-	-	-	tolerated_low_confidence(0.22)	benign(0.006)	-	-	-	-	-	-	-	-	-	-
.	16:2810331-2810331	T	missense_variant	MODERATE	SRRM2	ENSG00000167978	Transcript	ENST00000576924.1	protein_coding	10/11	-	-	-	1123	863	288	T/I	aCa/aTa	rs747144756	-	1	cds_end_NF	HGNC	16639	-	-	-	-	tolerated_low_confidence(0.13)	benign(0.006)	-	-	-	-	-	-	-	-	-	-
.	16:2813610-2813610	C	missense_variant	MODERATE	SRRM2	ENSG00000167978	Transcript	ENST00000301740.8	protein_coding	11/15	-	-	-	3630	3081	1027	Q/H	caA/caC	rs530922815	-	1	-	HGNC	16639	-	-	-	-	deleterious_low_confidence(0.04)	benign(0.365)	-	-	-	-	-	-	-	-	-	-
.	16:2817499-2817499	G	missense_variant	MODERATE	SRRM2	ENSG00000167978	Transcript	ENST00000301740.8	protein_coding	11/15	-	-	-	7519	6970	2324	P/A	Ccc/Gcc	rs61747731,COSV51940268	-	1	-	HGNC	16639	-	-	-	-	deleterious_low_confidence(0)	benign(0.007)	-	-	0,1	0,1	-	-	-	-	-	-
.	16:2819197-2819197	C	missense_variant	MODERATE	SRRM2	ENSG00000167978	Transcript	ENST00000301740.8	protein_coding	12/15	-	-	-	8482	7933	2645	S/P	Tcg/Ccg	-	-	1	-	HGNC	16639	-	-	-	-	deleterious_low_confidence(0)	benign(0.106)	-	-	-	-	-	-	-	-	-	-
.	17:1554120-1554120	T	missense_variant	MODERATE	PRPF8	ENSG00000174231	Transcript	ENST00000571958.1	protein_coding	2/2	-	-	-	183	184	62	G/R	Gga/Aga	rs768551565	-	-1	cds_start_NF	HGNC	17340	-	-	-	-	deleterious_low_confidence(0)	unknown(0)	-	likely_benign	-	1	-	-	-	-	-	-
.	17:1557188-1557188	A	missense_variant	MODERATE	PRPF8	ENSG00000174231	Transcript	ENST00000304992.6	protein_coding	38/43	-	-	-	6224	6110	2037	S/L	tCg/tTg	-	-	-1	-	HGNC	17340	-	-	-	-	tolerated(0.07)	benign(0.063)	-	-	-	-	-	-	-	-	-	-
.	17:1557188-1557188	A	missense_variant	MODERATE	PRPF8	ENSG00000174231	Transcript	ENST00000572621.1	protein_coding	37/42	-	-	-	6376	6110	2037	S/L	tCg/tTg	-	-	-1	-	HGNC	17340	-	-	-	-	tolerated(0.07)	benign(0.063)	-	-	-	-	-	-	-	-	-	-
.	17:36963046-36963046	C	missense_variant	MODERATE	CWC25	ENSG00000108296	Transcript	ENST00000225428.5	protein_coding	7/10	-	-	-	1172	874	292	R/G	Agg/Ggg	rs939529384	-	-1	-	HGNC	25989	-	-	-	-	tolerated(0.15)	benign(0.034)	-	-	-	-	-	-	-	-	-	-
.	17:36963046-36963046	C	missense_variant	MODERATE	CWC25	ENSG00000108296	Transcript	ENST00000536127.1	protein_coding	8/11	-	-	-	1123	685	229	R/G	Agg/Ggg	rs939529384	-	-1	-	HGNC	25989	-	-	-	-	tolerated(0.15)	benign(0.117)	-	-	-	-	-	-	-	-	-	-
.	19:12786433-12786433	T	missense_variant	MODERATE	WDR83	ENSG00000123154	Transcript	ENST00000242796.4	protein_coding	9/9	-	-	-	983	895	299	S/C	Agc/Tgc	-	-	1	-	HGNC	32672	-	-	-	-	tolerated(0.06)	benign(0.319)	-	-	-	-	-	-	-	-	-	-
.	19:12786433-12786433	T	missense_variant	MODERATE	WDR83	ENSG00000123154	Transcript	ENST00000418543.3	protein_coding	11/11	-	-	-	1244	895	299	S/C	Agc/Tgc	-	-	1	-	HGNC	32672	-	-	-	-	tolerated(0.06)	benign(0.319)	-	-	-	-	-	-	-	-	-	-
.	19:36124120-36124120	A	missense_variant	MODERATE	RBM42	ENSG00000126254	Transcript	ENST00000262633.4	protein_coding	6/10	-	-	-	755	650	217	P/Q	cCg/cAg	-	-	1	-	HGNC	28117	-	-	-	-	tolerated(0.1)	probably_damaging(0.993)	-	-	-	-	-	-	-	-	-	-
.	19:36124120-36124120	A	missense_variant	MODERATE	RBM42	ENSG00000126254	Transcript	ENST00000360475.4	protein_coding	5/9	-	-	-	639	563	188	P/Q	cCg/cAg	-	-	1	-	HGNC	28117	-	-	-	-	deleterious_low_confidence(0)	probably_damaging(0.997)	-	-	-	-	-	-	-	-	-	-
.	19:36124120-36124120	A	missense_variant	MODERATE	RBM42	ENSG00000126254	Transcript	ENST00000588161.1	protein_coding	5/9	-	-	-	684	560	187	P/Q	cCg/cAg	-	-	1	-	HGNC	28117	-	-	-	-	deleterious_low_confidence(0)	probably_damaging(0.997)	-	-	-	-	-	-	-	-	-	-
.	19:36124120-36124120	A	missense_variant	MODERATE	RBM42	ENSG00000126254	Transcript	ENST00000589559.1	protein_coding	5/8	-	-	-	640	563	188	P/Q	cCg/cAg	-	-	1	-	HGNC	28117	-	-	-	-	deleterious_low_confidence(0)	probably_damaging(0.997)	-	-	-	-	-	-	-	-	-	-
.	19:36124120-36124120	A	missense_variant	MODERATE	RBM42	ENSG00000126254	Transcript	ENST00000589871.1	protein_coding	5/9	-	-	-	607	584	195	P/Q	cCg/cAg	-	-	1	-	HGNC	28117	-	-	-	-	deleterious_low_confidence(0)	probably_damaging(0.997)	-	-	-	-	-	-	-	-	-	-
.	19:36124120-36124120	A	missense_variant	MODERATE	RBM42	ENSG00000126254	Transcript	ENST00000592202.1	protein_coding	4/8	-	-	-	575	488	163	P/Q	cCg/cAg	-	-	1	-	HGNC	28117	-	-	-	-	deleterious_low_confidence(0)	probably_damaging(0.997)	-	-	-	-	-	-	-	-	-	-
.	19:54663336-54663336	G	missense_variant	MODERATE	LENG1	ENSG00000105617	Transcript	ENST00000222224.3	protein_coding	1/4	-	-	-	285	98	33	E/A	gAg/gCg	rs1471296402	-	-1	-	HGNC	15502	-	-	-	-	deleterious(0.02)	possibly_damaging(0.592)	-	-	-	-	-	-	-	-	-	-
.	20:20031139-20031139	C	missense_variant	MODERATE	CRNKL1	ENSG00000101343	Transcript	ENST00000377327.4	protein_coding	3/15	-	-	-	658	626	209	N/S	aAt/aGt	-	-	-1	-	HGNC	15762	-	-	-	-	tolerated(0.53)	benign(0.017)	-	-	-	-	-	-	-	-	-	-
.	20:20031139-20031139	C	missense_variant	MODERATE	CRNKL1	ENSG00000101343	Transcript	ENST00000377340.2	protein_coding	3/15	-	-	-	694	662	221	N/S	aAt/aGt	-	-	-1	-	HGNC	15762	-	-	-	-	tolerated(0.48)	benign(0.017)	-	-	-	-	-	-	-	-	-	-
.	20:20031139-20031139	C	missense_variant	MODERATE	CRNKL1	ENSG00000101343	Transcript	ENST00000536226.1	protein_coding	2/14	-	-	-	303	179	60	N/S	aAt/aGt	-	-	-1	-	HGNC	15762	-	-	-	-	tolerated(0.75)	benign(0.017)	-	-	-	-	-	-	-	-	-	-
.	20:37632435-37632435	A	missense_variant	MODERATE	DHX35	ENSG00000101452	Transcript	ENST00000252011.3	protein_coding	11/22	-	-	-	929	896	299	R/Q	cGa/cAa	rs780401726	-	1	-	HGNC	15861	-	-	-	-	tolerated(0.42)	possibly_damaging(0.454)	-	-	-	-	-	-	-	-	-	-
.	20:37632435-37632435	A	missense_variant	MODERATE	DHX35	ENSG00000101452	Transcript	ENST00000373323.4	protein_coding	10/21	-	-	-	827	803	268	R/Q	cGa/cAa	rs780401726	-	1	-	HGNC	15861	-	-	-	-	tolerated(0.38)	possibly_damaging(0.506)	-	-	-	-	-	-	-	-	-	-
.	20:37632435-37632435	A	missense_variant	MODERATE	DHX35	ENSG00000101452	Transcript	ENST00000373325.2	protein_coding	11/21	-	-	-	965	896	299	R/Q	cGa/cAa	rs780401726	-	1	-	HGNC	15861	-	-	-	-	tolerated(0.44)	benign(0.249)	-	-	-	-	-	-	-	-	-	-
.	5:150080190-150080190	T	missense_variant	MODERATE	RBM22	ENSG00000086589	Transcript	ENST00000521464.1	protein_coding	1/4	-	-	-	283	281	94	R/H	cGt/cAt	-	-	-1	cds_end_NF	HGNC	25503	-	-	-	-	-	possibly_damaging(0.711)	-	-	-	-	-	-	-	-	-	-
.	5:176940736-176940736	G	missense_variant	MODERATE	DDX41	ENSG00000183258	Transcript	ENST00000330503.7	protein_coding	9/16	-	-	-	1102	1102	368	I/L	Atc/Ctc	rs1383184862	-	-1	cds_start_NF	HGNC	18674	-	-	-	-	tolerated(0.32)	possibly_damaging(0.451)	-	-	-	-	-	-	-	-	-	-
.	5:176940736-176940736	G	missense_variant	MODERATE	DDX41	ENSG00000183258	Transcript	ENST00000507955.1	protein_coding	10/17	-	-	-	1572	1048	350	I/L	Atc/Ctc	rs1383184862	-	-1	-	HGNC	18674	-	-	-	-	tolerated(0.25)	benign(0.003)	-	-	-	-	-	-	-	-	-	-
.	6:34725658-34725658	A	missense_variant	MODERATE	SNRPC	ENSG00000124562	Transcript	ENST00000374017.3	protein_coding	1/5	-	-	-	328	41	14	R/H	cGt/cAt	rs28398813,COSV55074695	-	1	-	HGNC	11157	-	-	-	-	tolerated_low_confidence(0.25)	benign(0.011)	-	-	0,1	0,1	-	-	-	-	-	-
